# Gene-Embedded Multi-Modal Networks for Population-Scale Multi-Omics Discovery

**DOI:** 10.1101/2025.01.22.634403

**Authors:** Vaha Akbary Moghaddam, Sandeep Acharya, Michaela Schwaiger-Haber, Shu Liao, Wooseok J. Jung, Bharat Thyagarajan, Leah P. Shriver, E. Warwick Daw, Nancy L. Saccone, Ping An, Michael R. Brent, Gary J. Patti, Michael A. Province

**Affiliations:** Department of Genetics, School of Medicine, Washington University in St. Louis, MO, USA; Division of Computational & Data Sciences, McKelvey School of Engineering, Washington University in St. Louis, MO, USA; Department of Chemistry, School of Arts & Sciences, Washington University in St. Louis, MO, USA; Center for Mass Spectrometry and Metabolic Tracing, School of Medicine, Washington University in St. Louis, MO, USA; Department of Computer Science & Engineering, McKelvey School of Engineering, Washington University in St. Louis, MO, USA; Department of Laboratory Medicine & Pathology, School of Medicine, University of Minnesota, MN, USA

## Abstract

We present Gene-Embedded Multi-modal Networks (GEM-Net), a semi-supervised framework for constructing multi-modal networks centered on genes. GEM-Net uses gene-level modules and selectively incorporates heterogeneous omics profiles using a correlated meta-analysis strategy that accounts for scale imbalance, missingness, and intra-modular correlation. Prior to network inference, we developed a harmonized data processing protocol that adjusts each omic layer independently through a shared mathematical workflow involving transformation, dimensionality reduction, and regression-based covariate adjustment. GEM-Net modules were inferred and benchmarked against unsupervised methods using transcriptomic, metabolomic, and lipidomic data from the Long Life Family Study (LLFS), a unique cohort enriched for exceptional familial longevity and health. GEM-Net modules were more diverse and biologically interpretable, with stronger support from protein– protein interactions, transcriptional regulation, and metabolic annotations. Applying GEM-Net to metabolic health in LLFS revealed an axis between the microbiome-derived metabolite N-acetylglycine and immune genes (*FCER1A, HDC, CPA3, MS4A2*) associated with improved insulin sensitivity and reduced inflammation in healthy older individuals. GEM-Nets offer a reusable reference from a long-lived population and a generalizable framework for multi-omics discovery. https://doi.org/10.5281/zenodo.15003731.
