## Supplementary Spreadsheets for "Gene-Embedded Multi-Modal Networks for Population-Scale Multi-Omics Discovery": SpSheet2_MWAS.xlsx

### Sheet: Lipids Summary Statistics
Lipid Entity	Lipid Class	pval	Beta	SE	t
ACar 10:0	Acylcarnitine	0.434902	0.2168	0.09959	2.177
ACar 10:1	Acylcarnitine	0.620345	-0.1728	0.1272	-1.358
ACar 11:1	Acylcarnitine	0.987004	0.003906	0.06601	0.05918
ACar 12:1	Acylcarnitine	0.459227	-0.2413	0.1185	-2.036
ACar 13:1	Acylcarnitine	0.606612	0.08344	0.05794	1.44
ACar 14:1	Acylcarnitine	0.73321	-0.0739	0.07947	-0.9298
ACar 4:0	Acylcarnitine	0.308651	-0.1558	0.0555	-2.807
ACar 8:0	Acylcarnitine	0.388634	0.1995	0.08303	2.402
CE 16:0	Cholesteryl ester	0.681681	-0.08115	0.07233	-1.122
CE 18:0	Cholesteryl ester	0.851394	-0.03677	0.07285	-0.5047
CE 18:1	Cholesteryl ester	0.503718	0.316	0.1693	1.866
CE 18:2	Cholesteryl ester	0.700252	0.2947	0.2728	1.08
CE 18:3	Cholesteryl ester	0.130971	0.3801	0.09046	4.202
CE 20:3	Cholesteryl ester	0.176347	-0.3448	0.09233	-3.734
CE 20:4	Cholesteryl ester	0.984254	0.008505	0.1237	0.06873
CE 22:5	Cholesteryl ester	0.0366198	0.3997	0.06871	5.818
CE 22:6	Cholesteryl ester	0.688812	-0.1105	0.1009	-1.095
dCer_NS 33:1	Ceramide non-hydroxyfatty acid-sphingosine	0.213996	-0.3466	0.101	-3.43
dCer_NS 34:1	Ceramide non-hydroxyfatty acid-sphingosine	0.858692	0.05819	0.1147	0.5072
dCer_NS 39:1	Ceramide non-hydroxyfatty acid-sphingosine	0.0477023	-0.6632	0.121	-5.482
dCer_NS 40:1	Ceramide non-hydroxyfatty acid-sphingosine	0.452164	-0.3008	0.1454	-2.069
dCer_NS 40:2	Ceramide non-hydroxyfatty acid-sphingosine	0.418292	-0.2991	0.1342	-2.228
dCer_NS 41:1	Ceramide non-hydroxyfatty acid-sphingosine	0.236563	-0.4967	0.152	-3.267
dCer_NS 41:2	Ceramide non-hydroxyfatty acid-sphingosine	0.222976	-0.4712	0.1401	-3.364
dCer_NS 42:1	Ceramide non-hydroxyfatty acid-sphingosine	0.137361	0.5121	0.1239	4.134
dCer_NS 42:2	Ceramide non-hydroxyfatty acid-sphingosine	0.0280132	0.8205	0.1341	6.117
dCer_NS 42:3	Ceramide non-hydroxyfatty acid-sphingosine	0.769466	-0.07047	0.08836	-0.7975
dCer_NS 43:1	Ceramide non-hydroxyfatty acid-sphingosine	0.863404	0.04081	0.08321	0.4905
dCer_NS 43:2	Ceramide non-hydroxyfatty acid-sphingosine	0.915437	0.01975	0.06409	0.3081
DG 34:1	Diacylglycerol	0.850514	0.04785	0.08927	0.5359
DG 34:2	Diacylglycerol	0.886694	-0.03847	0.1011	-0.3805
DG 34:3	Diacylglycerol	0.471269	-0.1711	0.08635	-1.982
DG 36:2	Diacylglycerol	0.767417	-0.06814	0.08465	-0.8049
DG 36:3	Diacylglycerol	0.813078	0.1022	0.1527	0.669
DG 36:4	Diacylglycerol	0.476206	-0.2381	0.1215	-1.959
DG 38:5	Diacylglycerol	0.41359	-0.1961	0.0871	-2.251
DGTS 17:0	Diacylglycerol-trimethylhomoserine	0.821146	-0.03036	0.0496	-0.612
dHexCer_NS 34:1	Hexosylceramide non-hydroxyfatty acid-sphingosine	0.141184	-0.4765	0.1172	-4.066
dHexCer_NS 39:1	Hexosylceramide non-hydroxyfatty acid-sphingosine	0.662373	-0.1289	0.1078	-1.195
dHexCer_NS 40:1	Hexosylceramide non-hydroxyfatty acid-sphingosine	0.820401	0.0769	0.1196	0.6427
dHexCer_NS 40:2	Hexosylceramide non-hydroxyfatty acid-sphingosine	0.799419	-0.0636	0.09222	-0.6896
dHexCer_NS 41:1	Hexosylceramide non-hydroxyfatty acid-sphingosine	0.964253	-0.01335	0.1213	-0.11
dHexCer_NS 42:1	Hexosylceramide non-hydroxyfatty acid-sphingosine	0.231984	0.3601	0.1082	3.327
dHexCer_NS 42:2	Hexosylceramide non-hydroxyfatty acid-sphingosine	0.927802	-0.01697	0.07165	-0.2368
LPC 0:0/16:0	Lysophosphatidylcholine	0.886264	0.05595	0.1364	0.4102
LPC 0:0/16:1	Lysophosphatidylcholine	0.524888	-0.1485	0.08502	-1.747
LPC 0:0/18:0	Lysophosphatidylcholine	0.369314	0.34	0.1359	2.501
LPC 0:0/18:1	Lysophosphatidylcholine	0.561222	0.1967	0.1211	1.624
LPC 0:0/18:2	Lysophosphatidylcholine	0.473994	-0.2131	0.1082	-1.969
LPC 0:0/20:3	Lysophosphatidylcholine	0.160479	-0.3336	0.08604	-3.877
LPC 0:0/20:4	Lysophosphatidylcholine	0.770764	0.105	0.1279	0.821
LPC 0:0/22:6	Lysophosphatidylcholine	0.83725	-0.06558	0.1182	-0.5548
LPC 14:0/0:0	Lysophosphatidylcholine	0.290488	-0.2757	0.09458	-2.915
LPC 15:0/0:0	Lysophosphatidylcholine	0.0914843	0.3703	0.07886	4.696
LPC 16:0/0:0	Lysophosphatidylcholine	0.614403	-0.1359	0.09835	-1.381
LPC 16:1/0:0	Lysophosphatidylcholine	0.32846	-0.2793	0.1037	-2.694
LPC 17:0/0:0	Lysophosphatidylcholine	0.0305414	0.7088	0.1177	6.022
LPC 18:0/0:0	Lysophosphatidylcholine	0.94824	0.0211	0.1088	0.1939
LPC 18:1/0:0	Lysophosphatidylcholine	0.63161	-0.1646	0.1253	-1.314
LPC 18:2/0:0	Lysophosphatidylcholine	0.0485343	-0.628	0.115	-5.462
LPC 18:3/0:0	Lysophosphatidylcholine	0.660439	0.08752	0.07111	1.231
LPC 20:2/0:0	Lysophosphatidylcholine	0.392771	0.2449	0.1028	2.382
LPC 20:3/0:0	Lysophosphatidylcholine	0.0941308	-0.4529	0.09782	-4.63
LPC 20:4/0:0	Lysophosphatidylcholine	0.253473	-0.4231	0.1343	-3.151
LPC 20:5/0:0	Lysophosphatidylcholine	0.624952	-0.07908	0.05903	-1.34
LPC 22:5/0:0	Lysophosphatidylcholine	0.0489456	0.5088	0.09284	5.48
LPC 22:6/0:0	Lysophosphatidylcholine	0.970708	-0.01102	0.1258	-0.08764
LPE 16:0	Lysophosphatidylethanolamine	0.505045	0.1603	0.08614	1.86
LPE 18:0	Lysophosphatidylethanolamine	0.121141	0.4628	0.1073	4.313
LPE 18:1	Lysophosphatidylethanolamine	0.470195	-0.1826	0.09193	-1.986
LPE 18:2	Lysophosphatidylethanolamine	0.248384	-0.202	0.06342	-3.185
PC 30:0	Phosphatidylcholine	0.0288699	0.7335	0.1206	6.084
PC 31:0	Phosphatidylcholine	0.840101	0.0675	0.1178	0.5729
PC 32:0	Phosphatidylcholine	0.0816264	0.6638	0.137	4.846
PC 32:1	Phosphatidylcholine	0.163315	-0.4027	0.1046	-3.851
PC 32:2	Phosphatidylcholine	0.165197	-0.3855	0.1006	-3.834
PC 33:1	Phosphatidylcholine	0.305699	-0.2392	0.08469	-2.824
PC 33:2	Phosphatidylcholine	0.167452	-0.4045	0.1061	-3.813
PC 34:0	Phosphatidylcholine	0.00199138	1.014	0.1176	8.627
PC 34:1	Phosphatidylcholine	0.0678623	1.027	0.2022	5.081
PC 34:2	Phosphatidylcholine	0.333265	-0.4002	0.1501	-2.667
PC 34:3	Phosphatidylcholine	0.458516	0.1456	0.07043	2.068
PC 35:1	Phosphatidylcholine	0.000164865	1.291	0.1224	10.54
PC 35:2	Phosphatidylcholine	0.502378	0.2449	0.1308	1.872
PC 36:1	Phosphatidylcholine	0.374799	0.2817	0.1139	2.473
PC 36:3	Phosphatidylcholine	0.0808862	-0.6486	0.1343	-4.829
PC 36:4	Phosphatidylcholine	0.485453	-0.3441	0.1794	-1.918
PC 37:2	Phosphatidylcholine	0.424292	0.1907	0.08561	2.228
PC 37:3	Phosphatidylcholine	0.974833	0.009779	0.09635	0.1015
PC 37:4	Phosphatidylcholine	0.967301	-0.01135	0.1142	-0.09941
PC 37:5	Phosphatidylcholine	0.301852	0.1973	0.06862	2.875
PC 37:6	Phosphatidylcholine	0.0609593	-0.6336	0.1222	-5.186
PC 38:2	Phosphatidylcholine	0.653417	0.1239	0.09849	1.258
PC 38:3	Phosphatidylcholine	0.0302987	-0.5333	0.08885	-6.002
PC 38:4	Phosphatidylcholine	0.0865986	-0.749	0.158	-4.74
PC 38:5	Phosphatidylcholine	0.337141	-0.2372	0.08967	-2.645
PC 38:6	Phosphatidylcholine	0.317244	-0.4072	0.1477	-2.757
PC 38:7	Phosphatidylcholine	0.449574	-0.1673	0.08042	-2.08
PC 39:6	Phosphatidylcholine	0.3694	-0.2774	0.1122	-2.473
PC 40:4	Phosphatidylcholine	0.355791	0.2536	0.09856	2.573
PC 40:5	Phosphatidylcholine	0.237624	0.3078	0.09364	3.287
PC 40:6	Phosphatidylcholine	0.000301091	-1.393	0.1382	-10.08
PC 40:7	Phosphatidylcholine	0.185567	0.3262	0.08855	3.684
PC 42:5	Phosphatidylcholine	0.964874	0.008059	0.05926	0.136
PC 42:7	Phosphatidylcholine	0.878173	0.03831	0.08734	0.4386
PE 34:2	Phosphatidylethanolamine	0.825653	0.05359	0.08586	0.6241
PE 36:1	Phosphatidylethanolamine	0.275522	-0.2366	0.07865	-3.008
PE 36:4	Phosphatidylethanolamine	0.825096	0.05702	0.09109	0.626
PE 38:4	Phosphatidylethanolamine	0.0924652	0.4831	0.1032	4.682
PE 38:6	Phosphatidylethanolamine	0.130419	0.3429	0.08147	4.208
PE 38:7	Phosphatidylethanolamine	0.807728	-0.06221	0.09427	-0.6598
PE 40:7	Phosphatidylethanolamine	0.131534	0.5024	0.1197	4.196
PS 38:4	Phosphatidylserine	0.213238	0.4167	0.1203	3.464
SM d32:1	Sphingomyelin	0.416663	-0.2008	0.08979	-2.236
SM d33:1	Sphingomyelin	0.247676	-0.3471	0.1088	-3.19
SM d34:0	Sphingomyelin	0.865047	0.05272	0.1088	0.4847
SM d34:1	Sphingomyelin	0.547929	0.1626	0.09685	1.678
SM d34:2	Sphingomyelin	0.0284204	-0.5069	0.08347	-6.073
SM d36:0	Sphingomyelin	0.0150124	-0.4841	0.07176	-6.746
SM d36:1	Sphingomyelin	0.343506	-0.3048	0.1168	-2.611
SM d38:1	Sphingomyelin	0.992438	-0.001511	0.1244	-0.01215
SM d38:2	Sphingomyelin	0.347865	-0.2409	0.09311	-2.587
SM d40:1	Sphingomyelin	0.182751	0.4391	0.1184	3.708
SM d40:2	Sphingomyelin	0.971384	0.01291	0.1138	0.1134
SM d41:1	Sphingomyelin	0.797764	0.07869	0.1087	0.7237
SM d41:2	Sphingomyelin	0.75715	-0.0877	0.1041	-0.8422
SM d42:1	Sphingomyelin	0.0555435	0.4264	0.08002	5.328
SM d42:2	Sphingomyelin	0.349785	0.2937	0.1128	2.605
SM d42:3	Sphingomyelin	0.781275	-0.07904	0.1047	-0.7549
SM d43:2	Sphingomyelin	0.821358	-0.04066	0.06652	-0.6112
TG 40:0	Triacylglycerol	0.744366	-0.07285	0.08195	-0.889
TG 42:0	Triacylglycerol	0.514708	0.2248	0.1236	1.819
TG 44:0	Triacylglycerol	0.823034	0.07382	0.1165	0.6334
TG 46:0	Triacylglycerol	0.776491	0.1007	0.1259	0.8003
TG 46:1	Triacylglycerol	0.800886	0.07654	0.1074	0.7126
TG 46:2	Triacylglycerol	0.756687	0.08051	0.09231	0.8721
TG 46:3	Triacylglycerol	0.848832	0.0475	0.08765	0.542
TG 47:0	Triacylglycerol	0.500304	-0.2273	0.1227	-1.853
TG 47:1	Triacylglycerol	0.345058	-0.3478	0.1337	-2.602
TG 47:2	Triacylglycerol	0.753197	0.1143	0.1292	0.8849
TG 48:0	Triacylglycerol	0.528732	0.1422	0.08082	1.759
TG 48:1	Triacylglycerol	0.561263	-0.2697	0.1691	-1.595
TG 48:2	Triacylglycerol	0.88892	-0.06569	0.1763	-0.3726
TG 48:3	Triacylglycerol	0.906625	0.04294	0.1267	0.3389
TG 49:0	Triacylglycerol	0.308733	0.4098	0.1446	2.835
TG 49:1	Triacylglycerol	0.512037	-0.2195	0.1218	-1.802
TG 49:2	Triacylglycerol	0.90217	0.05835	0.1646	0.3545
TG 49:3	Triacylglycerol	0.446254	0.3422	0.1611	2.124
TG 50:0	Triacylglycerol	0.0745997	0.3735	0.07528	4.961
TG 50:1	Triacylglycerol	0.734468	-0.1113	0.1203	-0.9252
TG 50:2	Triacylglycerol	0.957749	-0.02743	0.2069	-0.1326
TG 50:3	Triacylglycerol	0.688219	0.2246	0.1996	1.125
TG 50:4	Triacylglycerol	0.919491	-0.04454	0.1675	-0.2658
TG 51:0	Triacylglycerol	0.130427	0.4731	0.1124	4.208
TG 51:1	Triacylglycerol	0.974329	-0.01263	0.1685	-0.07497
TG 51:2	Triacylglycerol	0.538258	-0.2457	0.1453	-1.691
TG 51:3	Triacylglycerol	0.811029	-0.08618	0.133	-0.648
TG 51:4	Triacylglycerol	0.333648	0.569	0.2113	2.693
TG 51:5	Triacylglycerol	0.973345	0.01272	0.1193	0.1066
TG 52:0	Triacylglycerol	0.701332	0.09957	0.09251	1.076
TG 52:1	Triacylglycerol	0.629541	-0.1302	0.09848	-1.322
TG 52:2	Triacylglycerol	0.989404	-0.002888	0.1275	-0.02266
TG 52:3	Triacylglycerol	0.410901	0.3494	0.1524	2.292
TG 52:4	Triacylglycerol	0.642815	0.26	0.2003	1.298
TG 52:5	Triacylglycerol	0.71391	-0.1527	0.1525	-1.001
TG 53:1	Triacylglycerol	0.605896	-0.1587	0.1121	-1.415
TG 53:2	Triacylglycerol	0.837175	0.102	0.1748	0.5832
TG 53:3	Triacylglycerol	0.459901	0.4128	0.2002	2.061
TG 53:4	Triacylglycerol	0.299007	0.5027	0.1738	2.892
TG 53:5	Triacylglycerol	0.350129	0.3505	0.1347	2.603
TG 54:0	Triacylglycerol	0.147658	-0.4026	0.1006	-4.001
TG 54:1	Triacylglycerol	0.388169	-0.2011	0.0846	-2.377
TG 54:2	Triacylglycerol	0.135585	-0.5235	0.1269	-4.125
TG 54:3	Triacylglycerol	0.765443	0.142	0.1689	0.8403
TG 54:4	Triacylglycerol	0.339087	0.4367	0.164	2.663
TG 54:5	Triacylglycerol	0.984888	-0.006869	0.1792	-0.03833
TG 56:1	Triacylglycerol	0.534729	-0.1415	0.08296	-1.705
TG 56:2	Triacylglycerol	0.176165	-0.5268	0.141	-3.736
TG 56:3	Triacylglycerol	0.552186	0.1887	0.1136	1.661
TG 56:4	Triacylglycerol	0.211781	0.3549	0.1021	3.475
TG 56:5	Triacylglycerol	0.0286355	0.8623	0.1415	6.093
TG 56:7	Triacylglycerol	0.637865	0.1801	0.1367	1.318
TG 58:3	Triacylglycerol	0.650082	0.09733	0.0766	1.271
TG 58:6	Triacylglycerol	0.03717	0.5532	0.09537	5.801
TG 58:7	Triacylglycerol	0.0761305	0.5396	0.1093	4.935
TG 58:8	Triacylglycerol	0.99539	0.003982	0.1321	0.03014
TG 60:11	Triacylglycerol	0.787512	-0.08863	0.121	-0.7323
TG 60:12	Triacylglycerol	0.19667	-0.3648	0.1023	-3.565

### Sheet: Polars Summary Statistics
compound	CID	pval	Beta	SE	t
2-Oxo-5-(3_3-dimethylguanidine-1-yl)pentanoic acid	101535539	8.71448e-09	-0.6273	0.04227	-14.84
N-Acetylglycine	10972	3.89758e-05	0.4892	0.04641	10.54
GLUTAMINE	5961	0.000707762	1.34	0.1549	8.646
ASPARAGINE	6267	0.00208616	0.8584	0.1094	7.848
GLUTAMATE	33032	0.0101091	-0.5189	0.0802	-6.47
GLYCEROL	753	0.0101289	-0.3628	0.05609	-6.468
N-ACETYLASPARTATE	65065	0.0110837	0.788	0.1218	6.468
3-Methylxanthine	70639	0.0143121	0.3116	0.04997	6.236
8Z 11Z 14Z Eicosatrienoic acid	5280581	0.0145462	-0.5389	0.08775	-6.141
Propionylcarnitine	107738	0.0268851	-0.4055	0.07301	-5.554
Acesulfame	36573	0.027356	1.923	0.3423	5.616
TRYPTOPHAN	9060	0.0277882	0.5986	0.1069	5.6
SERINE	5951	0.0392176	0.5618	0.1071	5.248
CITRULLINE	9750	0.0425301	0.5609	0.1086	5.163
9S-hydroperoxy-10E,12Z-octadecadienoic acid (FA 18:2+2O)	1928	0.0467343	0.4181	0.0826	5.062
Atenolol acid	62936	0.0511657	2.535	0.5107	4.964
LEUCINE	6106	0.0598981	-0.5752	0.1221	-4.71
L-Methionine sulfone	445282	0.0605577	0.3182	0.0666	4.777
AMINOISOBUTANOATE	64956	0.0607633	0.3516	0.07365	4.773
Pyrrolidine	31268	0.0624079	-0.7196	0.1543	-4.664
Linoleic acid	5280450	0.0645142	-0.4063	0.08781	-4.627
2-Hydroxy-4,5',8a'-trimethyl-1'-oxo-4-vinyloctahydro-1'H-spiro[cyclopentane-1,2'-naphthalene]-5'-carboxylic acid	57509504	0.0698902	-0.1738	0.03833	-4.536
Vaccenic acid	5282761	0.0724477	-0.3757	0.08359	-4.494
CREATININE	588	0.0744517	0.6399	0.1409	4.542
D-MANNOSAMINE	440049	0.0745999	-0.52	0.1166	-4.46
gamma-Linolenic acid	5280933	0.0750858	-0.339	0.07612	-4.453
Butyrylcarnitine	10177002	0.0765725	-0.2745	0.06196	-4.43
METHYL ACETOACETATE	7757	0.0820046	-0.4877	0.1121	-4.349
Threonine	6288	0.0863528	0.479	0.1097	4.367
GUANIDINOSUCCINATE	439918	0.0934858	0.2153	0.05039	4.271
ALANINE	602	0.0985409	-0.5554	0.1345	-4.128
PIPECOLATE	439227	0.10213	0.1729	0.04153	4.163
GUANIDINOACETATE	763	0.108373	0.3191	0.07802	4.09
D-Psicose	441036	0.127506	-0.4477	0.1177	-3.804
TYROSINE	6057	0.13805	-0.3801	0.1027	-3.701
Amino-nitro-toluene	7444	0.140144	-0.1755	0.04768	-3.681
METHIONINE	6137	0.1434	0.4272	0.1145	3.729
GLUCONATE	10690	0.150618	-0.324	0.09038	-3.585
GLUCOSAMINE	439213	0.160835	-0.2952	0.08442	-3.496
SARCOSINE	1088	0.161409	-0.265	0.07591	-3.491
3-Methylindole	6736	0.16197	0.4618	0.1295	3.565
CORTISOL	5754	0.170824	0.4455	0.1276	3.492
ARGININE	6322	0.174571	0.1545	0.04461	3.462
3-Carboxy-4-methyl-5-propyl-2-furanpropanoic acid	123979	0.176303	-0.1577	0.04681	-3.37
Isoleucine	6306	0.178809	-0.4496	0.1342	-3.35
Raspberry alcohol	97790	0.190458	0.1705	0.05104	3.34
Hydrochlorothiazide	3639	0.195803	0.3759	0.1139	3.3
KYNURENINE	161166	0.206971	-0.2932	0.09333	-3.141
6 Hydroxy 2 naphthoic acid	85557	0.208711	-0.325	0.1038	-3.129
AZELATE	2266	0.231783	0.2581	0.08454	3.053
OXOGLUTARATE	51	0.234609	-0.2485	0.08407	-2.956
Ethyldodecanoate	7800	0.238528	-0.4352	0.1485	-2.931
Chrysanthemic Acid	2743	0.239758	0.335	0.1116	3.002
HYPOTAURINE	107812	0.241654	0.1616	0.05404	2.99
N,N-DIMETHYLARGININE	123831	0.242427	0.315	0.1055	2.985
2_3-DIHYDROXYBENZOATE	19	0.247767	0.1095	0.0371	2.952
Phenylacetylglutamine	92258	0.250928	0.1559	0.05316	2.933
2-AMINOISOBUTYRATE	6119	0.253457	0.2848	0.09764	2.917
Decanoylcarnitine	10245190	0.256655	0.1706	0.05888	2.898
Methyl Heptadecanoic acid	15609	0.272409	0.444	0.1583	2.805
MELATONIN	896	0.27367	-0.5295	0.1948	-2.719
URIDINE	6029	0.274397	0.2145	0.07678	2.793
QUINATE	17751038	0.274649	-0.112	0.04129	-2.713
2-HYDROXYBUTYRATE	11266	0.277937	-0.1976	0.07332	-2.694
Valsartan	60846	0.284278	0.07188	0.02626	2.737
4-GUANIDINOBUTANOATE	500	0.285008	0.1142	0.0418	2.733
DEOXYCARNITINE	134	0.297613	0.2248	0.08439	2.664
N Acetylornithine	907	0.305162	0.1253	0.04777	2.623
L-GULONOLACTONE	439373	0.309555	-0.1565	0.06208	-2.521
ACETOACETATE	96	0.312227	-0.2074	0.08274	-2.507
Tryptophan betaine	442106	0.313317	-0.1114	0.04455	-2.501
Hexanoylcarnitine	6426853	0.327511	-0.1975	0.08135	-2.427
N N Diethyl N methylethylene diamine	66034	0.334513	0.6009	0.2432	2.47
cis 2 Decenoic acid	5356596	0.338971	0.2708	0.1106	2.448
Arachidic acid	10467	0.34061	0.1814	0.07436	2.44
Viridiflorine	6453144	0.350525	-0.1205	0.0521	-2.312
PREGNENOLONE SULFATE	20845972	0.355664	0.1549	0.06545	2.366
OXALATE	971	0.35596	0.2569	0.1086	2.365
alpha-D-Glucose	79025	0.358764	-0.1482	0.06523	-2.272
N-ACETYLPHENYLALANINE	74839	0.360264	-0.2166	0.0956	-2.265
Octanoylcarnitine	11953814	0.363739	0.1512	0.06497	2.327
Aesculetin	5281416	0.366776	-0.2527	0.1131	-2.234
ACONITATE	444212	0.367293	0.2487	0.1076	2.31
O-ACETYLCARNITINE	7045767	0.369288	0.1836	0.07982	2.301
O6-MeG	65275	0.377411	0.2287	0.1011	2.263
Phomalone	178026	0.380116	0.1025	0.04557	2.25
N-Acetylcytidine	107461	0.382262	-0.19	0.08789	-2.161
Warfarin	54678486	0.41018	0.3867	0.1829	2.114
GLYCOCHENODEOXYCHOLATE	22833540	0.416612	-0.08559	0.04265	-2.007
1 Methyluric acid	69726	0.418217	0.1069	0.05145	2.078
Octabenzone	15797	0.419399	0.1068	0.05153	2.073
Histidine	773	0.424661	0.2901	0.1415	2.05
Testosterone sulfate	119207	0.426136	0.06904	0.03378	2.044
Catechol	289	0.43425	0.1154	0.05744	2.009
NICOTINAMIDE	936	0.446444	-0.09226	0.04912	-1.878
ETHYL 3-INDOLEACETATE	13067	0.448251	-0.08459	0.04522	-1.871
16-Hydroxyhexadecanoic acid	10466	0.448428	0.3291	0.1689	1.948
PYROGLUTAMATE	7405	0.452883	0.219	0.1135	1.93
12 Hydroxydodecanoic acid	79034	0.452934	-0.3104	0.1677	-1.851
PROLINE	145742	0.454518	-0.2177	0.118	-1.844
N-ACETYLMETHIONINE	6180	0.458935	0.2671	0.1403	1.904
N-FORMYL-L-METHIONINE	6995182	0.484844	0.3141	0.1747	1.798
acetyl-hexosamine	84265	0.485657	0.2307	0.1285	1.795
Valine	6287	0.489426	-0.2526	0.1485	-1.701
Canrenone	24728626	0.490915	0.08063	0.04545	1.774
2-METHYLMALEATE	643798	0.494513	0.08946	0.05084	1.76
N-Methylproline	643474	0.503391	0.08486	0.04921	1.724
2 Anisidine	7000	0.504535	-0.1383	0.08428	-1.641
6 Methylquinoline	7059	0.510199	0.2127	0.1253	1.698
TAURINE	1123	0.512903	0.1434	0.08502	1.687
3-METHYL-L-HISTIDINE	64969	0.513063	0.06701	0.03974	1.686
BENZOATE	243	0.520563	-0.08896	0.05635	-1.579
LACTATE	107689	0.529879	-0.1512	0.098	-1.542
3-Methylpyrazole	15073	0.530307	-0.1356	0.08801	-1.541
2-hydroxystearic acid	439885	0.536589	0.1972	0.1236	1.595
THEOPHYLLINE	2153	0.536589	0.1086	0.06809	1.595
Dimethylxanthine	4687	0.54062	-0.07361	0.04903	-1.501
1,8-Diazabicyclo[5.4.0]undec-7-ene (DBU)	81184	0.540872	0.2991	0.1894	1.579
1-METHYLADENOSINE	27476	0.541215	0.2823	0.179	1.578
CYTOSINE	597	0.552284	-0.07915	0.05432	-1.457
ISOBUTYRATE	6590	0.568958	-0.08054	0.05774	-1.395
2-Aminobutyric acid	6657	0.573031	-0.09209	0.06674	-1.38
4-Hydroxybenzenesulfonic acid	4765	0.581293	0.04049	0.02836	1.428
METHYLMALONATE	487	0.586247	0.08598	0.061	1.41
Ribose	10975657	0.589278	0.1321	0.09447	1.399
CAFFEINE	2519	0.595046	0.06838	0.04965	1.377
Leucylproline	80817	0.596825	-0.1409	0.109	-1.293
1-Monostearin	24699	0.602669	0.09312	0.06898	1.35
THREITOL	169019	0.609713	-0.1302	0.1045	-1.246
Indolelactic acid	92904	0.610644	0.1162	0.08797	1.321
3 Hydroxy 2 methylpyridine	70719	0.615633	-0.1928	0.1574	-1.225
Gingerol	3473	0.616176	0.1371	0.1054	1.301
Bicalutamide	2375	0.628734	-0.03411	0.02895	-1.178
ADENOSINE-MONOPHOSPHATE	6083	0.634684	-0.06112	0.05283	-1.157
GLUCURONATE	444791	0.641668	-0.0803	0.0709	-1.132
3 2 6 Dioxocyclohexyl propanenitrile	293640	0.658942	0.08449	0.07344	1.15
7-Hydroxy-3-Methylflavone	5391151	0.665572	0.04903	0.04348	1.127
Erucamide	5365371	0.668305	-0.02838	0.02731	-1.039
4-AMINOBENZOATE	978	0.668562	0.04802	0.04299	1.117
trans-Cinnamic acid	8784	0.674788	0.1101	0.1005	1.095
DL-2-Aminooctanoic acid	69522	0.677992	-0.05469	0.05436	-1.006
12-Hydroxy-3-dodecenoic acid (FA 12:1+1O)	54281924	0.690696	-0.1334	0.1386	-0.9626
Homostachydrine	441447	0.69358	0.04527	0.04391	1.031
Omeprazole	4594	0.694142	0.05375	0.05222	1.029
Para-cresol	2879	0.701187	0.04456	0.04432	1.005
PHENYLALANINE	6140	0.709766	0.09568	0.098	0.9762
3-Hydroxyvaleric acid	107802	0.713093	0.06942	0.07195	0.9649
Tridecanoic acid	12530	0.714756	-0.1459	0.1656	-0.8809
Prolylleucine	444109	0.719168	-0.09776	0.1129	-0.8659
Pentadecanoic acid	13849	0.719601	-0.1384	0.16	-0.8645
Benzanthrone	6697	0.71998	-0.05359	0.06207	-0.8633
3-Pyridinemethanol	7510	0.727482	-0.07001	0.08354	-0.8381
2 Butoxyacetic acid	41958	0.736367	-0.1067	0.132	-0.8084
2 Ethylhexanoic acid	8697	0.742543	0.06693	0.07728	0.8661
URACIL	1174	0.74385	-0.05087	0.06494	-0.7834
SUCCINATE	1110	0.744128	0.08344	0.09691	0.861
INDOLE-3-ACETATE	802	0.745653	0.05567	0.06505	0.8558
N-ACETYLNEURAMINATE	445063	0.752773	-0.06804	0.09028	-0.7537
Omeprazole sulphone	145900	0.764213	0.04801	0.06044	0.7943
3-HYDROXYBUTANOATE	441	0.764288	-0.05178	0.07235	-0.7156
Tartaric acid	875	0.765357	0.03388	0.04286	0.7905
P-Toluenesulfonic acid	6101	0.767808	-0.04105	0.05831	-0.7041
L-CARNITINE	10917	0.76975	0.08743	0.1127	0.776
TREHALOSE	7427	0.771499	-0.02554	0.03692	-0.6918
GLYCOCHOLATE	23617285	0.776459	-0.02724	0.04032	-0.6755
1-METHYL-L-HISTIDINE	92105	0.784484	0.02955	0.04062	0.7277
GALACTITOL	11850	0.78568	0.02082	0.02877	0.7237
N-ACETYLSEROTONIN	903	0.786823	0.1148	0.1594	0.7201
Benzophenone-2	8571	0.790237	-0.01744	0.02767	-0.6304
Ethyl myristate	31283	0.792385	-0.1243	0.1993	-0.6235
Lauryl sulfate	8778	0.799842	-0.07589	0.1267	-0.5991
INDOXYL SULFATE	10258	0.807392	-0.02796	0.04867	-0.5745
4-PYRIDOXATE	6723	0.822891	0.02041	0.03386	0.6027
Hexylamine	8102	0.828579	0.2319	0.3969	0.5842
HIPPURATE	464	0.833055	-0.01712	0.03484	-0.4914
MEVALONATE	449	0.833537	-0.04701	0.09598	-0.4898
Etodolac	3308	0.838082	0.0283	0.05112	0.5536
TRIGONELLINE	5570	0.840753	0.0258	0.04735	0.545
Phenol	996	0.844267	0.02328	0.04361	0.5338
PALMITOYLCARNITINE	461	0.851687	-0.04542	0.1053	-0.4314
ETHYLMALONATE	11756	0.851953	0.01861	0.03656	0.5091
SORBATE	1549237	0.853613	-0.04386	0.1031	-0.4253
Dipyridamole (Persantine)	3108	0.86098	-0.01568	0.03905	-0.4017
MALEATE	444266	0.867826	-0.03606	0.09498	-0.3796
Myristic acid alkyne	5312715	0.880265	0.04296	0.1027	0.4184
FUCOSE	17106	0.880522	0.01965	0.04706	0.4176
INOSINE	135398641	0.884455	-0.01449	0.04436	-0.3266
GLUTARYLCARNITINE	71317118	0.887354	-0.01926	0.06067	-0.3174
SALSOLINOL	91588	0.889521	0.06094	0.1567	0.389
Piperine	4840	0.890921	0.01062	0.02763	0.3845
ALLANTOIN	204	0.89136	-0.02426	0.07965	-0.3046
R 3 Hydroxy myristic acid	5288266	0.892308	-0.04804	0.1593	-0.3016
HYPOXANTHINE	790	0.895887	-0.01118	0.03851	-0.2902
Norvaline	439575	0.897242	-0.02538	0.08878	-0.2859
N-ACETYLTRYPTOPHAN	700653	0.897846	0.03371	0.09301	0.3624
URATE	1175	0.899088	-0.03823	0.1366	-0.2799
3-Indolepropionic acid	3744	0.904529	-0.01719	0.06544	-0.2627
Sucrose	5988	0.905059	-0.009887	0.03788	-0.261
Ergothioneine	5351619	0.906394	0.01605	0.0479	0.3352
Hexapropylene glycol (PPG n6)	12827208	0.906686	0.0478	0.143	0.3343
Tetrapropylene glycol (PPG n4)	91234	0.913363	-0.01532	0.06527	-0.2346
SALICYLATE	338	0.913799	0.01948	0.06248	0.3118
1 3 Divinyl 2 imidazolidinone	83742	0.917608	0.02298	0.07672	0.2996
MYOINOSITOL	892	0.91924	-0.02047	0.09472	-0.2161
N-ACETYLLEUCINE	70912	0.920497	0.03705	0.1275	0.2905
o-Toluidine	7242	0.926065	-0.05467	0.2813	-0.1943
N2_N2-Dimethylguanosine	135501639	0.936762	-0.01593	0.09928	-0.1605
CITRATE	31348	0.93993	-0.01715	0.1139	-0.1505
alpha-Hydroxyhippuric acid	450272	0.945871	0.01187	0.05648	0.2101
3-HYDROXYBENZYL ALCOHOL	102	0.951091	0.01103	0.05698	0.1936
Linolenic acid	5280934	0.955237	-0.007461	0.07313	-0.102
Dihydrothymine	93556	0.957628	-0.00343	0.0363	-0.0945
MALATE	92824	0.957907	-0.01073	0.1146	-0.0936
PYRUVATE	1060	0.966428	0.008842	0.06091	0.1452
PYRIDOXAL	1050	0.971598	0.006573	0.05103	0.1288
Glycerol 3 phosphate	754	0.973399	0.006162	0.05002	0.1232
4-ACETAMIDOBUTANOATE	18189	0.976527	-0.001926	0.0553	-0.03484
CREATINE	586	0.977677	0.006668	0.06083	0.1096
3-METHYL-2-OXOVALERATE	47	0.986419	-0.0003253	0.08917	-0.003648
Hydroxyproline	5810	0.990839	0.004458	0.06547	0.06809
