## Supplementary Spreadsheets for "Gene-Embedded Multi-Modal Networks for Population-Scale Multi-Omics Discovery": SpSheet3_network_associations.xlsx

### Sheet: LLFS network associations
id	module_pval
LLFS12	1.29685e-28
LLFS128	6.87038e-16
LLFS198	4.9494e-11
LLFS117	1.28358e-10
LLFS351	1.56338e-10
LLFS176	8.18981e-10
LLFS137	3.25154e-09
LLFS243	3.13366e-08
LLFS13	3.32597e-08
LLFS125	4.72633e-08
LLFS113	7.38582e-08
LLFS84	3.42305e-07
LLFS38	4.24764e-07
LLFS40	5.64481e-07
LLFS298	2.28179e-06
LLFS15	4.10902e-06
LLFS352	7.96723e-06
LLFS134	1.2137e-05
LLFS3	4.34313e-05
LLFS78	0.000124259
LLFS25	0.000136587
LLFS204	0.000156751
LLFS109	0.00015956
LLFS278	0.000226692
LLFS193	0.000264841
LLFS146	0.000293558
LLFS70	0.000400318
LLFS133	0.000411025
LLFS47	0.000602046
LLFS147	0.000672778
LLFS209	0.000811197
LLFS5	0.00112598
LLFS96	0.00211416
LLFS67	0.00218514
LLFS33	0.00250033
LLFS103	0.00355999
LLFS252	0.00387105
LLFS85	0.00393667
LLFS159	0.004115
LLFS254	0.00449086
LLFS51	0.00449636
LLFS173	0.00507837
LLFS114	0.00538832
LLFS207	0.00610508
LLFS30	0.00646611
LLFS171	0.00827657
LLFS32	0.00837797
LLFS90	0.00959121
LLFS184	0.0100512
LLFS126	0.0132877
LLFS185	0.0158505
LLFS102	0.0160964
LLFS138	0.0161949
LLFS244	0.0164079
LLFS214	0.0170894
LLFS89	0.0174994
LLFS145	0.0192753
LLFS302	0.0201423
LLFS115	0.0202115
LLFS39	0.0210936
LLFS216	0.0223659
LLFS236	0.0240432
LLFS4	0.0242334
LLFS43	0.0260417
LLFS100	0.0288918
LLFS45	0.0290692
LLFS2	0.0317678
LLFS49	0.0320234
LLFS199	0.0343446
LLFS195	0.0368999
LLFS164	0.0374687
LLFS124	0.0429244
LLFS75	0.0431355
LLFS112	0.0527641
LLFS111	0.0538462
LLFS44	0.0637101
LLFS46	0.0647516
LLFS139	0.0649349
LLFS14	0.0672231
LLFS167	0.0723225
LLFS168	0.0758998
LLFS58	0.0773728
LLFS82	0.0790882
LLFS31	0.0799869
LLFS71	0.0844207
LLFS65	0.0849069
LLFS248	0.0874007
LLFS86	0.0929588
LLFS231	0.0939933
LLFS200	0.0999237
LLFS131	0.105249
LLFS172	0.106087
LLFS232	0.106243
LLFS63	0.10644
LLFS162	0.107698
LLFS24	0.116087
LLFS129	0.127867
LLFS158	0.128014
LLFS178	0.128543
LLFS247	0.137872
LLFS140	0.145656
LLFS151	0.147969
LLFS169	0.151899
LLFS157	0.167487
LLFS226	0.176709
LLFS122	0.180072
LLFS107	0.181591
LLFS170	0.192648
LLFS237	0.201065
LLFS99	0.2035
LLFS230	0.20697
LLFS136	0.213969
LLFS80	0.216065
LLFS201	0.216202
LLFS57	0.216818
LLFS23	0.217014
LLFS288	0.219834
LLFS37	0.222351
LLFS183	0.222443
LLFS130	0.226933
LLFS21	0.23511
LLFS303	0.236241
LLFS41	0.243055
LLFS163	0.248457
LLFS253	0.250783
LLFS373	0.251138
LLFS188	0.252199
LLFS68	0.255028
LLFS87	0.268377
LLFS277	0.272581
LLFS179	0.279536
LLFS73	0.282731
LLFS317	0.284903
LLFS255	0.286426
LLFS297	0.28771
LLFS72	0.293193
LLFS77	0.307319
LLFS66	0.309218
LLFS218	0.312489
LLFS34	0.313296
LLFS6	0.320879
LLFS332	0.321528
LLFS98	0.322836
LLFS249	0.334034
LLFS371	0.337791
LLFS88	0.341931
LLFS74	0.342546
LLFS17	0.348285
LLFS93	0.35112
LLFS141	0.351202
LLFS228	0.352196
LLFS196	0.362877
LLFS190	0.366597
LLFS296	0.376214
LLFS182	0.387498
LLFS299	0.400979
LLFS16	0.406229
LLFS64	0.411219
LLFS293	0.413083
LLFS55	0.415112
LLFS42	0.415468
LLFS118	0.417337
LLFS189	0.423248
LLFS238	0.426924
LLFS10	0.429816
LLFS120	0.43786
LLFS191	0.439058
LLFS269	0.454327
LLFS262	0.457964
LLFS311	0.459907
LLFS50	0.46334
LLFS69	0.471275
LLFS101	0.474124
LLFS1	0.481513
LLFS150	0.489275
LLFS346	0.491834
LLFS174	0.492676
LLFS54	0.49951
LLFS161	0.501181
LLFS108	0.509888
LLFS149	0.526826
LLFS60	0.530921
LLFS203	0.536517
LLFS245	0.541093
LLFS342	0.541464
LLFS219	0.549771
LLFS270	0.556038
LLFS97	0.557289
LLFS246	0.559648
LLFS9	0.564232
LLFS280	0.574068
LLFS95	0.578836
LLFS251	0.579893
LLFS27	0.581137
LLFS345	0.584549
LLFS187	0.585311
LLFS208	0.586855
LLFS152	0.593676
LLFS250	0.597756
LLFS166	0.60922
LLFS240	0.612568
LLFS217	0.619659
LLFS177	0.620213
LLFS205	0.623419
LLFS301	0.633809
LLFS202	0.638299
LLFS165	0.640228
LLFS20	0.664437
LLFS227	0.67597
LLFS116	0.678021
LLFS344	0.682068
LLFS135	0.690977
LLFS110	0.691785
LLFS310	0.6946
LLFS105	0.705482
LLFS106	0.713787
LLFS194	0.716742
LLFS233	0.719038
LLFS304	0.729201
LLFS295	0.734518
LLFS143	0.746177
LLFS234	0.748364
LLFS76	0.749498
LLFS142	0.749936
LLFS325	0.752789
LLFS127	0.764222
LLFS81	0.764326
LLFS229	0.765051
LLFS260	0.773823
LLFS359	0.774368
LLFS53	0.778597
LLFS347	0.779117
LLFS300	0.78055
LLFS210	0.781828
LLFS213	0.78489
LLFS62	0.785535
LLFS18	0.789663
LLFS175	0.80061
LLFS59	0.80428
LLFS91	0.806374
LLFS261	0.807444
LLFS314	0.807563
LLFS28	0.813583
LLFS153	0.814695
LLFS26	0.81471
LLFS289	0.815082
LLFS294	0.822189
LLFS225	0.825488
LLFS384	0.825561
LLFS121	0.826543
LLFS263	0.829427
LLFS132	0.829873
LLFS349	0.835168
LLFS265	0.837766
LLFS211	0.844846
LLFS331	0.845339
LLFS144	0.849134
LLFS259	0.849774
LLFS309	0.85189
LLFS119	0.85454
LLFS56	0.855514
LLFS79	0.856322
LLFS308	0.859465
LLFS327	0.862834
LLFS160	0.872437
LLFS83	0.874007
LLFS287	0.876536
LLFS92	0.881564
LLFS276	0.883717
LLFS273	0.884201
LLFS353	0.890219
LLFS22	0.890591
LLFS186	0.895952
LLFS11	0.898086
LLFS338	0.898577
LLFS266	0.902941
LLFS242	0.90579
LLFS35	0.907743
LLFS235	0.908367
LLFS348	0.909156
LLFS333	0.910386
LLFS279	0.912453
LLFS221	0.915382
LLFS36	0.915864
LLFS61	0.916421
LLFS366	0.919108
LLFS156	0.919716
LLFS257	0.9222
LLFS316	0.931265
LLFS215	0.933308
LLFS241	0.934615
LLFS307	0.93522
LLFS315	0.937941
LLFS52	0.941467
LLFS148	0.945244
LLFS357	0.946592
LLFS372	0.94717
LLFS256	0.950574
LLFS29	0.950798
LLFS223	0.952228
LLFS380	0.957131
LLFS285	0.958027
LLFS155	0.960548
LLFS343	0.961125
LLFS319	0.961195
LLFS123	0.961679
LLFS306	0.963232
LLFS104	0.964126
LLFS197	0.964834
LLFS320	0.965031
LLFS206	0.966355
LLFS267	0.967207
LLFS180	0.967305
LLFS340	0.967971
LLFS313	0.968348
LLFS192	0.968772
LLFS365	0.96892
LLFS8	0.96906
LLFS290	0.970227
LLFS181	0.971263
LLFS378	0.972735
LLFS337	0.974227
LLFS268	0.977539
LLFS212	0.978131
LLFS7	0.97823
LLFS322	0.978416
LLFS222	0.98042
LLFS224	0.98169
LLFS375	0.982336
LLFS281	0.98272
LLFS362	0.982793
LLFS388	0.984718
LLFS363	0.985748
LLFS334	0.98734
LLFS368	0.988055
LLFS292	0.988369
LLFS258	0.988495
LLFS385	0.989654
LLFS355	0.990091
LLFS275	0.990247
LLFS154	0.990336
LLFS330	0.990598
LLFS326	0.990883
LLFS272	0.991143
LLFS379	0.993042
LLFS286	0.993272
LLFS386	0.993873
LLFS329	0.994264
LLFS318	0.994433
LLFS354	0.994544
LLFS282	0.994641
LLFS220	0.994669
LLFS370	0.994853
LLFS264	0.994909
LLFS376	0.99501
LLFS323	0.995259
LLFS361	0.99569
LLFS339	0.995869
LLFS48	0.996153
LLFS305	0.996213
LLFS377	0.996272
LLFS350	0.996756
LLFS271	0.996934
LLFS367	0.997203
LLFS356	0.997262
LLFS381	0.997673
LLFS239	0.997903
LLFS312	0.997996
LLFS374	0.998229
LLFS328	0.99891
LLFS324	0.998997
LLFS358	0.999355
LLFS274	0.999356
LLFS94	0.999378
LLFS291	0.99938
LLFS383	0.99946
LLFS360	0.999587
LLFS341	0.999634
LLFS321	0.99967
LLFS335	0.999672
LLFS382	0.999803
LLFS284	0.999817
LLFS336	0.999895
LLFS369	0.999935
LLFS364	0.999948
LLFS283	0.999978
LLFS387	0.999983
LLFS19	0.999986

### Sheet: Knowledge-guided network associ
id	module_pval
geo97	4.10129e-10
string193	5.51735e-08
geo89	2.49935e-06
geo149	8.314e-06
geo104	1.871e-05
inweb47	2.25201e-05
geo102	6.77789e-05
geo81	0.000103399
geo167	0.000173515
string136	0.000417265
string141	0.000449449
string146	0.000470171
string26	0.000542925
inweb22	0.000852823
string144	0.000953076
string10	0.00101268
geo88	0.00109107
geo73	0.00112477
geo152	0.00120787
string117	0.0012878
string206	0.0014554
inweb19	0.00152413
inweb7	0.00185193
string188	0.00186503
string90	0.00187294
string128	0.00197145
geo101	0.00198226
inweb5	0.00199674
geo130	0.0032226
string72	0.00371877
string210	0.0049619
geo90	0.00509606
inweb44	0.00516622
string211	0.00576458
inweb68	0.00640615
inweb54	0.00687229
geo83	0.0078892
string24	0.00896012
inweb15	0.0093894
geo92	0.0100127
geo147	0.0107171
geo181	0.0109952
geo64	0.0113752
geo143	0.0122266
geo98	0.0123402
geo133	0.0127668
string120	0.0136577
geo75	0.0138903
geo126	0.0141737
geo230	0.0161969
inweb2	0.0166376
geo67	0.0174513
geo66	0.019616
string104	0.0224828
string143	0.0227632
geo36	0.0231869
geo197	0.0255123
string201	0.0257977
inweb42	0.0268347
geo96	0.0270603
string214	0.0301868
geo204	0.030413
string106	0.0310967
inweb23	0.0323299
string69	0.0325781
inweb10	0.033633
inweb11	0.0344253
string73	0.0385074
string32	0.0400541
string190	0.0406279
geo84	0.0409044
string99	0.0442076
geo294	0.0448477
string82	0.0483376
string88	0.0502755
geo191	0.0515663
geo166	0.0544362
geo86	0.054763
geo85	0.0592609
inweb58	0.0606444
string185	0.0608702
string98	0.062274
string23	0.0629442
string184	0.0633679
inweb67	0.0635332
string129	0.0644188
geo80	0.0655427
inweb20	0.0656763
inweb24	0.0660343
inweb25	0.0696811
string124	0.0699513
geo208	0.0704797
geo150	0.0707945
geo79	0.0745465
geo194	0.0798898
geo140	0.0811801
geo62	0.0828709
string172	0.0834186
string94	0.0852293
string114	0.088458
string15	0.0911095
geo27	0.0925499
string121	0.093577
geo302	0.0961154
string145	0.104084
geo138	0.106957
geo210	0.107378
inweb71	0.112117
geo284	0.112492
geo72	0.114075
string2	0.114145
geo237	0.115319
geo155	0.11925
inweb55	0.121355
geo161	0.121727
geo192	0.122095
string151	0.128812
inweb14	0.132662
geo289	0.133267
string218	0.137954
string200	0.141355
string166	0.143892
geo255	0.145989
geo49	0.150864
geo13	0.151967
geo76	0.15545
geo52	0.155543
inweb79	0.159449
geo279	0.161577
inweb35	0.165144
geo69	0.165211
inweb63	0.165769
geo118	0.168955
geo91	0.170172
geo110	0.175328
string1	0.179626
string182	0.181018
geo163	0.182798
inweb12	0.183422
string29	0.183848
string175	0.185472
inweb75	0.185647
string156	0.18624
geo182	0.18646
string139	0.187938
string100	0.188695
string123	0.193814
geo195	0.194928
geo220	0.195613
string80	0.195711
string181	0.196953
geo29	0.197541
geo188	0.202761
geo205	0.203872
string162	0.209721
string163	0.211176
string81	0.214566
string60	0.215432
geo74	0.216974
geo267	0.217723
inweb80	0.217983
geo184	0.219195
string56	0.221542
geo286	0.224714
string152	0.226698
string74	0.227162
string176	0.228573
string19	0.233563
string158	0.237804
string219	0.240775
string50	0.244687
geo203	0.247851
geo103	0.250269
inweb56	0.251779
geo153	0.253472
string21	0.257151
string13	0.257476
string79	0.25832
inweb9	0.260169
geo151	0.260221
string134	0.267159
string133	0.271892
geo71	0.273001
string153	0.274653
geo107	0.276912
geo223	0.28285
inweb52	0.283745
string68	0.285536
geo87	0.287091
string48	0.287218
string169	0.291556
string213	0.295527
geo162	0.296024
string34	0.296748
string39	0.298322
geo42	0.300415
geo106	0.301924
string132	0.30296
string110	0.309296
geo115	0.315344
geo187	0.317843
geo77	0.31829
geo129	0.318325
geo154	0.321874
string216	0.322926
geo25	0.325288
string76	0.331727
string215	0.331777
string102	0.33835
geo231	0.33922
geo131	0.34062
inweb65	0.349491
string18	0.350631
string43	0.3529
string171	0.354132
geo93	0.355928
geo146	0.356205
string187	0.358382
geo196	0.360744
string203	0.363726
geo193	0.363962
geo288	0.375943
geo185	0.376026
string66	0.376037
geo259	0.376177
inweb43	0.379401
string180	0.389019
string0	0.391659
geo227	0.393392
string11	0.394258
string51	0.394374
inweb17	0.395899
string83	0.396406
inweb1	0.396407
inweb48	0.396549
string198	0.400737
geo274	0.400861
string119	0.405861
string109	0.407466
geo32	0.407869
geo254	0.410572
geo225	0.414977
geo31	0.416415
string226	0.419172
string27	0.424609
geo275	0.429157
geo285	0.431403
geo65	0.431573
inweb29	0.432506
geo170	0.434482
string122	0.436483
geo141	0.437266
string7	0.437628
geo34	0.440022
inweb36	0.44519
geo171	0.450898
string36	0.452044
string207	0.45758
geo281	0.459566
geo300	0.463006
inweb50	0.463772
geo113	0.466885
geo160	0.470697
geo245	0.47163
geo221	0.472065
string65	0.475178
inweb13	0.477112
geo125	0.477318
geo120	0.478488
geo219	0.485879
geo0	0.487851
string9	0.488174
geo94	0.48877
inweb46	0.489929
geo215	0.495755
string87	0.497932
geo63	0.500015
geo39	0.501743
inweb57	0.502111
geo68	0.513521
string14	0.51705
string75	0.517824
string35	0.518917
string55	0.522171
geo38	0.523214
geo165	0.526767
string111	0.529072
geo157	0.53427
geo7	0.535259
geo213	0.538342
string4	0.538819
geo145	0.539077
string192	0.541339
inweb40	0.546962
string167	0.550974
geo70	0.551963
geo186	0.554693
geo158	0.555739
geo168	0.562718
geo228	0.563373
string40	0.566056
string195	0.567253
string196	0.569193
string186	0.572013
geo28	0.573635
geo173	0.573689
inweb81	0.577438
string92	0.579455
inweb72	0.579473
inweb59	0.58202
string89	0.58337
geo111	0.584802
geo276	0.586554
geo272	0.586743
string17	0.589585
geo235	0.594143
geo178	0.595093
string6	0.596343
geo212	0.597559
string118	0.600986
string8	0.602148
inweb18	0.607827
string93	0.609886
geo51	0.610328
geo37	0.61364
string22	0.618289
string183	0.622047
string49	0.624477
inweb41	0.624765
string204	0.630333
string91	0.634888
string61	0.636259
string107	0.636841
inweb27	0.636991
inweb61	0.638963
geo240	0.640178
inweb74	0.640745
geo174	0.641506
geo45	0.642657
geo169	0.645914
geo278	0.64718
string41	0.648188
inweb78	0.649508
geo156	0.650122
geo124	0.6614
inweb4	0.664687
geo23	0.666449
inweb16	0.669848
geo239	0.670847
geo298	0.674793
string116	0.674796
geo189	0.678107
inweb37	0.680344
string28	0.68101
geo33	0.686579
string126	0.689764
geo78	0.690273
inweb77	0.693029
geo56	0.698753
string149	0.702859
string170	0.704593
inweb60	0.707115
inweb28	0.710838
geo303	0.712114
geo201	0.716491
string199	0.721057
geo252	0.721711
geo261	0.722288
geo128	0.725457
string205	0.729994
string173	0.739492
inweb45	0.740756
geo256	0.744312
geo11	0.744553
string131	0.744689
string197	0.746415
inweb30	0.747183
geo301	0.74927
string212	0.750176
geo164	0.751527
geo121	0.754525
string42	0.755351
geo10	0.756285
geo295	0.756587
inweb64	0.756687
geo136	0.757179
string138	0.76234
string57	0.763511
inweb34	0.767788
geo135	0.775007
string86	0.77938
inweb70	0.7806
string189	0.780811
geo209	0.78282
string164	0.783424
geo40	0.78696
string137	0.788674
geo108	0.789973
geo134	0.790646
geo283	0.792654
geo190	0.792831
string95	0.794053
string70	0.798743
geo1	0.798861
string154	0.798937
geo15	0.800997
inweb39	0.802564
geo99	0.804086
string5	0.805631
string63	0.807471
geo144	0.813278
string84	0.81442
inweb82	0.815892
inweb62	0.816198
geo50	0.816717
geo297	0.819548
string25	0.820873
string67	0.825597
geo82	0.826652
geo58	0.827704
geo257	0.827775
geo59	0.828603
geo262	0.829979
geo53	0.833182
geo35	0.834221
geo8	0.834875
geo179	0.838913
geo236	0.839824
geo55	0.841356
string52	0.843312
geo282	0.849606
geo292	0.852165
geo109	0.852292
inweb6	0.852366
inweb32	0.853391
string58	0.856407
string155	0.858582
string159	0.858648
inweb33	0.85911
string31	0.86002
string160	0.863395
string113	0.864135
string97	0.867495
string38	0.872887
string47	0.874163
geo175	0.874961
geo271	0.878637
geo177	0.879845
geo41	0.882527
geo22	0.882732
geo16	0.884507
geo258	0.887385
geo214	0.888051
string191	0.889464
geo247	0.88982
geo44	0.889994
geo199	0.891516
geo287	0.891852
geo242	0.891899
geo260	0.893561
string142	0.895196
geo246	0.898281
inweb0	0.899535
string115	0.901572
string46	0.902603
string148	0.905416
geo24	0.906966
string30	0.907034
string178	0.907612
string33	0.908433
geo20	0.908582
geo218	0.910776
inweb8	0.911074
string62	0.911865
geo4	0.913651
geo277	0.91393
string64	0.915435
string45	0.915991
string179	0.916267
geo123	0.917208
geo43	0.922017
string20	0.923109
geo2	0.923788
geo238	0.92423
string209	0.925252
inweb73	0.929433
string12	0.929993
geo105	0.932553
string78	0.932622
geo54	0.935179
string177	0.936414
string44	0.937141
string147	0.937946
inweb38	0.940334
geo244	0.943189
string59	0.944437
string112	0.944976
geo5	0.945129
string127	0.946939
geo183	0.948229
geo26	0.950678
geo198	0.952732
string16	0.955227
string54	0.957387
geo48	0.958584
geo299	0.959591
geo159	0.960068
string168	0.960351
geo180	0.961149
string96	0.961707
inweb3	0.961841
geo251	0.962155
geo119	0.962821
string85	0.963546
geo17	0.964474
geo269	0.965373
string150	0.967025
geo21	0.968371
geo280	0.969096
geo112	0.970709
string233	0.970929
string140	0.971815
geo268	0.972671
string208	0.974092
geo296	0.974815
inweb53	0.975312
geo200	0.975967
geo266	0.977242
geo265	0.979305
geo248	0.980061
geo30	0.980125
string37	0.980545
geo57	0.982963
geo241	0.983039
string71	0.983182
geo273	0.983977
inweb76	0.983994
string174	0.985258
geo202	0.985622
geo18	0.98646
geo176	0.986875
geo249	0.987048
geo270	0.987358
geo12	0.987923
geo3	0.989693
inweb66	0.990717
inweb49	0.991008
string103	0.99176
string53	0.992193
string165	0.992917
inweb26	0.993617
geo19	0.994256
string135	0.994648
inweb31	0.995161
string157	0.995298
geo14	0.996797
geo253	0.996967
geo263	0.997723
geo6	0.997756
geo9	0.998146
inweb21	0.998253
string77	0.99833
inweb69	0.999355
